# Systems analysis of immune responses to attenuated *P. falciparum* malaria sporozoite vaccination reveals excessive inflammatory signatures correlating with impaired immunity

**DOI:** 10.1101/2021.07.28.454252

**Authors:** Ying Du, Nina Hertoghs, Fergal J. Duffy, Jason Carnes, Suzanne M. McDermott, Maxwell L. Neal, Katharine V. Schwedhelm, M. Juliana McElrath, Stephen C. De Rosa, John D. Aitchison, Kenneth D. Stuart

## Abstract

Immunization with radiation-attenuated sporozoites (RAS) can confer sterilizing protection against malaria, although the mechanisms behind this protection are incompletely understood. We performed a systems biology analysis of samples from the Immunization by <u>M</u>osquito with <u>R</u>adiation <u>A</u>ttenuated <u>S</u>porozoites IMRAS) trial, which comprised *P. falciparum* RAS-immunized (*Pf*RAS), malaria-naive participants whose protection from malaria infection was subsequently assessed by controlled human malaria infection (CHMI). Blood samples collected after initial *Pf*RAS immunization were analyzed to compare immune responses between protected and non-protected volunteers leveraging integrative analysis of whole blood RNA-seq, high parameter flow cytometry, and single cell CITEseq of PBMCs. This analysis revealed differences in early innate immune responses indicating divergent paths associated with protection. In particular, elevated levels of inflammatory responses early after the initial immunization were detrimental for the development of protective adaptive immunity. Specifically, non-classical monocytes and early type I interferon responses induced within 1 day of *Pf*RAS vaccination correlated with impaired immunity. Non-protected individuals also showed an increase in Th2 polarized T cell responses whereas we observed a trend towards increased Th1 and T-bet+ CD8 T cell responses in protected individuals. Temporal differences in genes associated with natural killer cells suggest an important role in immune regulation by these cells. These findings give insight into the immune responses that confer protection against malaria and may guide further malaria vaccine development.
