## Supplementary material for "Systems analysis of immune responses to attenuated *P. falciparum* malaria sporozoite vaccination reveals excessive inflammatory signatures correlating with impaired immunity": Table S1,Table S2,Table S3

### Sheet: Table S1
Protection	Cluster No.	N. genes	N. Enriched BTMs	N. enriched IPA pathways
P	1	677	7	25
P	2	287	6	1
P	3	89	17	13
P	4	341	0	0
NP	1	499	20	120
NP	2	127	0	0
NP	3	261	0	0
NP	4	281	15	4
NP	5	226	7	0
Table S1. Genes and pathways associated with hierarchical clustering of protection-associated genes

### Sheet: Table S2
Marker	Clone	Fluorochrome		Fluorochrome	Marker	Clone		Marker	Clone	Fluorochrome
CD40	5C3	BUV395		BUV395	CD16	3G8		CD3	UCHT1	BUV395
UViD	NA	Viability		Viability	Viability	NA		Viability	NA	Viability
CD16	3G8	BUV496		BUV496	CD3	UCHT1		CD56	NCAM16.2	BUV563
CD56	NCAM16.2	BUV563		BUV563	CD19	SJ25C1		HLA-DR	G46-6	BUV661
CD3	UCHT1	BUV661		BUV661	HLA-DR	G46-6		CD14	M5E2	BUV737
CD86	FUN-1	BUV737		BUV737	CD27	L128		CD4	SK3	BUV805
CD45	HI30	BUV805		BUV805	CD8	SK1		PD-1	EH12.2H7	BV421
CX3CR1	2A9-1	BV421		BV421	TCRgd	11F2		CD25	M-A251	BV480
CD85k	ZM3.8	BV480		BV480	NKG2D	1D11		CD45RA	HI100	BV570
CD45RA	HI100	BV570		BV570	CD56	HCD56		CXCR5	J252D4	BV605
CD141	1A4	BV605		BV605	Vd2 TCR	B6		CD69	FN50	BV650
CD172a	SE5A5	BV650		BV650	CD38	HB-7		Tbet	4B10	BV711
CD14	MφP9	BV711		BV711	Ki-67	B56		CD19	HIB19	BV750
CD11b	icrf44	BV750		BV750	CD4	SK3		CD127	A019D5	BV786
CD123	7G3	BV786		BV786	TCRva7.2	3C10		Ki-67	B56	Ax488
CD26	M-A261	FITC		FITC	Fcepsilon	poly		CD38	HIT2	BB700
CD272	J168-540	BB630		BB660	CD14	MΦP9		CXCR6	K041E5	PE
CD8	RPA-T8	BB660		PerCP-Cy5.5	CD57	HNK-1		FOXP3	259D/C7	PE-CF594
CD32	FLI8.26	BB700		BB790	CD127	HIL-7R-M21		CTLA-4	BNI3	PE-Cy5
CD38	HIT2	BB790		PE	NKp46	9E2/NKp46		Lag3	11C3C65	PE-Cy7
CCR7	G043H7	PE		PE-CF594	CRTh2	BM16		CXCR3	G025H7	APC
CD163	GHI/61	PE-CF594		PE-Cy5	NKp44	Z231		CD8	RPA-T8	Ax700
CD80	B7-1	PE-Cy5		PE-Cy5.5	c-kit	104D2		CCR7	G043H7	APC-Cy7
CD19	SJ25-C1	PE-Cy5.5		PE-Cy7	NKG2A	Z199
CD4	SK3	PE-Cy7		APC	CD337/Nkp30	AF29-4D12
CD1c	F10/21A3	Ax647		Ax700	NKG2C	134591
CD11c	B-ly6	Ax700		APC-Fire750	CD161	HP-3G10
HLA-DR	G46-6	APC-H7
Table S2. List of antibodies used for high parameter flow cytometry. Three separate staining panels for the detection of DC subsets, monocytes, T cells and NK cells are shown.

### Sheet: Table S3
Antigen	Clone	Tag	Cat #	Supplier
CD3	UCHT1	C0034	300479	Biolegend
CD4	SK3	C0045	344651	Biolegend
CD8	SK1	C0046	344753	Biolegend
CD19	HIB19	C0050	302265	Biolegend
CD56	5.1H11	C0047	362559	Biolegend
CD14	63D3	C0051	367137	Biolegend
CD16	3G8	C0083	302065	Biolegend
CD11c	S-HCL-3	C0053	371521	Biolegend
CD33	P67.6	C0052	366633	Biolegend
CD38	HIT2	C0389	303543	Biolegend
CD127	A019D5	C0390	351356	Biolegend
CD161	HP-3G10	C0149	339947	Biolegend
CD117	104D2	C0061	313243	Biolegend
CD294	BM16	C0102	350131	Biolegend
CD45	HI30	FITC	555482	BD
Table S3: List of CITEseq antibodies
